# Development of a Comprehensive Antibody Staining Database using a Standardized Analytics Pipeline

**DOI:** 10.1101/563742

**Authors:** El-ad David Amir, Brian Lee, Paul Badoual, Martin Gordon, Xinzheng V. Guo, Miriam Merad, Adeeb H. Rahman

## Abstract

Large-scale immune monitoring experiments (such as clinical trials) are a promising direction for biomarker discovery and responder stratification in immunotherapy. Mass cytometry is one of the tools in the immune monitoring arsenal. We propose a standardized workflow for the acquisition and analysis of large-scale mass cytometry experiments. The workflow includes two-tiered barcoding, a broad lyophilized panel, and the incorporation of a fully automated, cloud-based analysis platform. We applied the workflow to a large antibody staining screen using the LEGENDScreen kit, resulting in single-cell data for 350 antibodies over 71 profiling subsets. The screen recapitulates many known trends in the immune system and reveals potential markers for delineating MAIT cells. Additionally, we examine the effect of fixation on staining intensity and identify several markers where fixation leads to either gain or loss of signal. The standardized workflow can be seamlessly integrated into existing trials. Finally, the antibody staining data set is available as an online resource for researchers who are designing mass cytometry experiments in suspension and tissue.
