## Supplementary Table 1: Core Panel Antibodies for "Development of a Comprehensive Antibody Staining Database using a Standardized Analytics Pipeline"

### Sheet: Core Panel Antibodies
Isotope	Target	Clone	Source
141 Pr	IgD	IA6-2	Biolegend
142 Nd	CD19	HIB19	Biolegend
143 Nd	CD45RA	HI100	Biolegend
144 Nd	CD141	M80	Biolegend
145 Nd	CD4	RPA-T4	Biolegend
146 Nd	CD8a	RPA-T8	Biolegend
148 Nd	CD16	3G8	Biolegend
149 Sm	CD127	A019D5	Biolegend
150 Nd	CD1c	L161	Biolegend
151 Eu	CD123	6H6	Biolegend
152 Sm	CD66b	G10F5	Biolegend
155 Gd	CD27	O323	Biolegend
160 Gd	CD14	M5E2	Biolegend
161 Dy	CD56	REA196	Miltenyi
162 Dy	gdTCR	REA591	Miltenyi
165 Ho	PE	PE001	Biolegend
166 Er	CD24	ML5	Biolegend
168 Er	CD3	UCHT1	Biolegend
170 Er	CD38	HB-7	Biolegend
171 Yb	CD161	HP-3G10	Biolegend
173 Yb	CD25	M-A251	Biolegend
174 Yb	HLADR	L243	Biolegend
Barcoding
Isotope	Target	Clone	Source
113 In	CD45	HI30	Biolegend
159 Tb	CD45	HI30	Biolegend
169 Tm	CD45	HI30	Biolegend
175 Lu	CD45	HI30	Biolegend
