## Supplementary Table 2: LEGENDScreen Antibodies for "Development of a Comprehensive Antibody Staining Database using a Standardized Analytics Pipeline"

### Sheet: LEGENDScreen Antibodies
Target	Clone	Source
Armenian Hamster IgG Isotype Ctrl	HTK888	Biolegend
CCR10	6588-05-01	Biolegend
CD278 (ICOS)	C398.4A	Biolegend
IFN-γRβ chain	2HUB-159	Biolegend
Mouse IgG1, k isotype control	MOPC-21	Biolegend
CD46	TRA-2-10	Biolegend
CD70	113-16	Biolegend
CD1a	HI149	Biolegend
CD2	RPA-2.10	Biolegend
Cadheri n 11	16G5	Biolegend
CD10	HI10a	Biolegend
CD100	A8	Biolegend
CD103	Ber-ACT8	Biolegend
CD105	SN6h	Biolegend
CD106	STA	Biolegend
CD107a (LAMP-1)	H4A3	Biolegend
CD107b (LAMP-2)	H4B4	Biolegend
CD109	W7C5	Biolegend
CD111	R1.302	Biolegend
CD116	4H1	Biolegend
CD117 (c-kit)	104D2	Biolegend
CD119 (IFN-γ R α chain)	GIR-208	Biolegend
CD11a	HI111	Biolegend
CD11b	ICRF44	Biolegend
CD122	TU27	Biolegend
CD123	6H6	Biolegend
CD126 (IL-6Rα)	UV4	Biolegend
CD127 (IL-7Rα)	A019D5	Biolegend
CD13	WM15	Biolegend
CD135	BV10A4H2	Biolegend
CD137 (4-1BB)	4B4-1	Biolegend
CD137L (4-1BB Ligand)	5F4	Biolegend
CD138	MI15	Biolegend
CD14	63D3	Biolegend
CD140a	16A1	Biolegend
CD140b	18A2	Biolegend
CD141	M80	Biolegend
CD142	NY2	Biolegend
CD143	5-369	Biolegend
CD15	W6D3	Biolegend
CD150 (SLAM)	A12 (7D4)	Biolegend
CD151	50-6	Biolegend
CD154	24-31	Biolegend
CD156c (ADAM 10)	SHM14	Biolegend
CD158e1 (KIR3DL1, NKB1)	DX9	Biolegend
CD16	3G8	Biolegend
CD161	HP-3G10	Biolegend
CD162	KPL-1	Biolegend
CD163	GHI/61	Biolegend
CD166	3A6	Biolegend
CD169	7-239	Biolegend
CD170 (Siglec- 5)	1A5	Biolegend
CD172a/b (SIRPa/b)	SE5A5	Biolegend
CD172g (SIRPg)	LSB2.20	Biolegend
CD178 (Fas-L)	NOK-1	Biolegend
CD179a	HSL96	Biolegend
CD179b	HSL11	Biolegend
CD18	TS1/18	Biolegend
CD180 (RP105)	MHR73-11	Biolegend
CD185	J252D4	Biolegend
CD19	HIB19	Biolegend
CD191	5F10B29	Biolegend
CD194	L291H4	Biolegend
CD1b	SN13 (K5- 1B8)	Biolegend
CD1c	L161	Biolegend
CD200	OX-104	Biolegend
CD200 R	OX-108	Biolegend
CD202b (Tie2/T ek)	33.1 (Ab33)	Biolegend
CD203c (E- NPP3)	NP4D6	Biolegend
CD207 (Langerin)	1000	Biolegend
CD21	Bu32	Biolegend
CD213α1	SS12B	Biolegend
CD213α2	SHM38	Biolegend
CD218a (IL- 18Rα)	H44	Biolegend
CD221 (IGF-1R)	1H7/CD221	Biolegend
CD223	11C3C65	Biolegend
CD226 (DNAM-1)	11A8	Biolegend
CD227	16A	Biolegend
CD229 (Ly-9)	HLy-9.1.25	Biolegend
β2- microgl obulin	2M2	Biolegend
B7-H4	MIH43	Biolegend
CD244 (2B4)	C1.7	Biolegend
CD245 (p220/240)	DY12	Biolegend
CD25	M-A251	Biolegend
CD252 (OX40L)	11C3.1	Biolegend
CD261 (DR4, TRAIL-R1)	DJR1	Biolegend
CD262 (DR5, TRAIL-R2)	DJR2-4 (7-8)	Biolegend
CD263 (DcR1, TRAIL-R3)	DJR3	Biolegend
CD112 (Nectin-2)	TX31	Biolegend
CD114	LMM741	Biolegend
CD275 (B7-H2, B7-RP1, ICOSL)	9F.8A4	Biolegend
CD276	MIH42	Biolegend
CD277	BT3.1	Biolegend
CD279 (PD-1)	EH12.2H7	Biolegend
CD28	CD28.2	Biolegend
CD29	TS2/16	Biolegend
CD290	3C10C5	Biolegend
CD298	LNH-94	Biolegend
CD131	1C1	Biolegend
CD134	Ber-ACT35 (ACT35)	Biolegend
CD31	WM59	Biolegend
CD314 (NKG2D)	1D11	Biolegend
CD317	RS38E	Biolegend
CD324 (E-Cadherin)	67A4	Biolegend
CD325	8C11	Biolegend
CD328 (Siglec-7)	6-434	Biolegend
CD33	WM53	Biolegend
CD334 (FGFR4)	4FR6D3	Biolegend
CD146	P1H12	Biolegend
CD148	A3	Biolegend
CD340 (erbB2/ HER-2)	24D2	Biolegend
CD344 (Frizzled-4)	CH3A4A7	Biolegend
CD35	E11	Biolegend
CD354 (TREM-1)	TREM-26	Biolegend
CD360	17A12	Biolegend
CD365 (Tim-1)	1D12	Biolegend
CD366 (Tim-3)	F38-2E2	Biolegend
CD367 (CLEC4A)	900000000	Biolegend
CD164	67D2	Biolegend
CD165	SN2 (N6- D11)	Biolegend
CD40	5C3	Biolegend
CD41	HIP8	Biolegend
CD42b	HIP1	Biolegend
CD43	CD43-10G7	Biolegend
CD44	BJ18	Biolegend
CD45	HI30	Biolegend
CD47	CC2C6	Biolegend
CD48	BJ40	Biolegend
CD182 (CXCR2)	5E8/CXCR2	Biolegend
CD183	G025H7	Biolegend
CD5	UCHT2	Biolegend
CD50 (ICAM-3)	CBR-IC3/1	Biolegend
CD54	HA58	Biolegend
CD55	JS11	Biolegend
CD56	5.1H11	Biolegend
CD58	TS2/9	Biolegend
CD6	BL-CD6	Biolegend
CD61	VI-PL2	Biolegend
CD205	HD83	Biolegend
CD206 (MMR)	15-2	Biolegend
CD64	10.1	Biolegend
CD69	FN50	Biolegend
CD73	AD2	Biolegend
CD74	LN2	Biolegend
CD79b	CB3-1	Biolegend
CD8	SK1	Biolegend
CD80	2D10	Biolegend
CD81	5A6	Biolegend
CD23	EBVCS-5	Biolegend
CD231 (TALLA)	SN1a (M3- 3D9)	Biolegend
CD87	VIM5	Biolegend
CD89	A59	Biolegend
CD8a	RPA-T8	Biolegend
CD9	HI9a	Biolegend
CD90 (Thy1)	50000000000	Biolegend
CD93	VIMD2	Biolegend
CD94	DX22	Biolegend
CD95	DX2	Biolegend
CD266 (Fn14, TWEAK Receptor)	ITEM-1	Biolegend
CD268 (BAFF-R, BAFFR)	11C1	Biolegend
CD27	M-T271	Biolegend
CD271	ME20.4	Biolegend
DLL1	MHD1-314	Biolegend
DLL4	MHD4-46	Biolegend
DR3 (TRAMP)	JD3	Biolegend
EGFR	AY13	Biolegend
GITR	108-17	Biolegend
CD3	UCHT1	Biolegend
CD30	BY88	Biolegend
CD300c	TX45	Biolegend
CD309/ VEGFR2	7D4-6	Biolegend
IL-21R	2G1-K12	Biolegend
Integrin α9β1	Y9A2	Biolegend
Jagged 2	MHJ2-523	Biolegend
Ksp37	TDA3	Biolegend
LAP	TW4-2F8	Biolegend
LY6G6D	13.8	Biolegend
CD335 (NKp46)	900	Biolegend
CD336 (NKp44)	P44-8	Biolegend
CD337 (NKp30)	P30-15	Biolegend
CD34	581	Biolegend
Notch 1	MHN1-519	Biolegend
Notch 3	MHN3-21	Biolegend
Notch 4	MHN4-2	Biolegend
NPC (57D2)	57D2	Biolegend
NTB-A (NTBA)	NT-7	Biolegend
PSMA	LNI-17	Biolegend
CD36L1	m1b9	Biolegend
CD38	HIT2	Biolegend
CD39	A1	Biolegend
CD4	RPA-T4	Biolegend
SUSD2	W5C5	Biolegend
TCR a/ß	IP26	Biolegend
TCR g/d	B1	Biolegend
Tim-4	9F4	Biolegend
TLT-2	MIH61	Biolegend
TM4SF20	C9	Biolegend
CD49a	TS2/7	Biolegend
CD49b	P1E6-C5	Biolegend
CD49c	ASC-1	Biolegend
CD49d	9F10	Biolegend
BTLA	MIH26	Biolegend
CCR8	L263G8	Biolegend
CCRL2	K097F7	Biolegend
CD102	CBR-IC2/2	Biolegend
CD104	58XB4	Biolegend
CD124	G077F6	Biolegend
CD62E	HAE-1f	Biolegend
CD62L	DREG-56	Biolegend
CD62P (P-Selectin)	AK4	Biolegend
CD63	H5C6	Biolegend
CD186	K041E5	Biolegend
CD192	K036C2	Biolegend
CD197 (CCR7)	G043H7	Biolegend
CD199	L053E8	Biolegend
CD209 (DC-SIGN)	9E9A8	Biolegend
CD217	W15177A	Biolegend
CD82	ASL-24	Biolegend
CD83	HB15e	Biolegend
CD85g (ILT7)	17G10.2	Biolegend
CD85k (ILT3)	ZM4.1	Biolegend
CD284 (TLR4)	HTA125	Biolegend
CD301	H037G3	Biolegend
CD303	201A	Biolegend
CD304	12C2	Biolegend
CD307	509f6	Biolegend
CD323	SHM33	Biolegend
CD96	NK92.39	Biolegend
CD97	VIM3b	Biolegend
CD99	3B2/TA8	Biolegend
CXCL16	22-19-12	Biolegend
CD51	NKI-M9	Biolegend
CD59	p282 (H19)	Biolegend
CD7	CD7-6B7	Biolegend
CD71	CY1G4	Biolegend
CD84	CD84.1.21	Biolegend
CD88	S5/1	Biolegend
GPR19	K152D10	Biolegend
GPR56	CG4	Biolegend
HLA-E	3D12	Biolegend
HVEM (TR2)	122	Biolegend
Ig light chain k	MHK-49	Biolegend
IgM	MHM-88	Biolegend
HLA-DR	L243	Biolegend
Ig light chain λ	MHL-38	Biolegend
IgD	IA6-2	Biolegend
MERTK	590H11G1E 3	Biolegend
MSC (W7C6)	W7C6	Biolegend
MSC and NPC (W4A5)	W4A5	Biolegend
MSCA-1 (MSC, W8B2)	W8B2	Biolegend
MUC-13	TCC16	Biolegend
NKp80	5D12	Biolegend
TIGIT	A15153G	Biolegend
Mouse IgG2b, k isotype control	MPC-11	Biolegend
C3AR	hC3aRZ8	Biolegend
CCX-CKR	1300000000000	Biolegend
ROR1	2A2	Biolegend
Siglec-10	5G6	Biolegend
Siglec-7	S7.7	Biolegend
Siglec-8	7C9	Biolegend
Siglec-9	K8	Biolegend
SSEA-5	800000000000	Biolegend
CD22	S-HCL-1	Biolegend
CD220	B6.220	Biolegend
CD235ab	HIR2	Biolegend
CD258 (LIGHT)	T5-39	Biolegend
TRA-2-49	TRA-2- 49/6E	Biolegend
TRA-2-54	TRA-2-54/2J	Biolegend
TSLPR (TSLP-R)	1B4	Biolegend
VEGFR3	9D9F9	Biolegend
Mouse IgG2a, k isotype control	MOPC-173	Biolegend
APCDD1	7.13	Biolegend
CD49e	NKI-SAM-1	Biolegend
CD52	HI186	Biolegend
CD66a/c/e	ASL-32	Biolegend
CD85h (ILT1)	24	Biolegend
CD130	2E1B02	Biolegend
CD144	BV9	Biolegend
CD152 (CTLA-4)	BNI3	Biolegend
CD155 (PVR)	TX24	Biolegend
CD158b (KIR2DL2/L3, NKAT2)	DX27	Biolegend
CD184 (CXCR4)	12G5	Biolegend
GARP (LRRC32)	7B11	Biolegend
IL-15Rα	JM7A4	Biolegend
Lymphotoxin β Receptor (LT-βR)	31G4D8	Biolegend
MRGX2	K125H4	Biolegend
CD230 (Prion)	3F4	Biolegend
CD24	ML5	Biolegend
CD243	UIC2	Biolegend
CD26	BA5b	Biolegend
CD269	19F2	Biolegend
CD282 (TLR2)	TL2.1	Biolegend
TRA-1-81	TRA-1-81	Biolegend
CD160	BY55	Biolegend
CD57	HNK-1	Biolegend
CD66b	G10F5	Biolegend
CD357 (GITR)	108-17	Biolegend
CD36	5-271	Biolegend
CD369 (Dectin- 1/CLEC7A)	1500	Biolegend
CD370 (CLEC9A/D NGR1)	8F9	Biolegend
CD371 (CLEC12A)	50C1	Biolegend
CD45RO		Biolegend
CD294	BM16	Biolegend
CD49f	GoH3	Biolegend
CD85a (ILT5)	MKT5.1	Biolegend
CD85d (ILT4)	42D1	Biolegend
CRTAM	Cr24.1	Biolegend
erbB3/ HER-3	1B4C3	Biolegend
FPR3	K102B9	Biolegend
Ganglioside GD2	14G2a	Biolegend
GPR83	K07JP05	Biolegend
HLA-A,B,C	W6/32	Biolegend
Rat IgM, k isotype control	RTK2118	Biolegend
SSEA-3	MC-631	Biolegend
KLRG1	SA231A2	Biolegend
LOX-1	15C4	Biolegend
MICA/MICB	6D4	Biolegend
MSC (W3D5)	W3D5	Biolegend
Notch 2	MHN2-25	Biolegend
TACSTD2	NY18	Biolegend
IgG Fc	M1310G05	Biolegend
CD129 (IL-9 R)	AH9R7	Biolegend
CD158	HP-MA4	Biolegend
CD181 (CXCR1)	8F1/CXCR1	Biolegend
CD193 (CCR3)	500000000	Biolegend
CD196	G034E3	Biolegend
CD1d	51.1	Biolegend
CD20	2H7	Biolegend
XCR1	S15046E	Biolegend
Podoplanin	NC-08	Biolegend
CD32	FUN-2	Biolegend
CD326 (Ep-CAM)	9C4	Biolegend
CD338 (ABCG2)	5D3	Biolegend
CD368 (CLEC4D)	9B9	Biolegend
CD45RA	HI100	Biolegend
CD45RB	MEM-55	Biolegend
CD92	VIM15b	Biolegend
CXCR7	8F11-M16	Biolegend
Delta Opioid Receptor	DOR7D2A4	Biolegend
Dopamine Receptor D1 (DRD1)	L205G1	Biolegend
EphA2	SHM16	Biolegend
FceRIa	AER-37 (CRA-1)	Biolegend
TMEM8A	SA065C3	Biolegend
CD254	MIH24	Biolegend
CD318	CUB1	Biolegend
Mouse IgG3, k isotype control	MG3-35	Biolegend
CD255 (TWEAK)	CARL-1	Biolegend
SSEA-4	MC-813-70	Biolegend
Mouse IgM isotype control	MM-30	Biolegend
Sialyl Lewis X	FH6	Biolegend
TRA-1-60-R	TRA-1-60-R	Biolegend
Rat IgG1, k isotype control	RTK2071	Biolegend
CD115	9-4D2-1E4	Biolegend
CD201 (EPCR)	RCR-401	Biolegend
Rat IgG2a, k isotype control	RTK2758	Biolegend
CD120b	3G7A02	Biolegend
CD210 (IL- 10 R)	3F9	Biolegend
CD267 (TACI)	1A1	Biolegend
