## Supplementary Table 3: Astrolabe Labeling Hierarchy for "Development of a Comprehensive Antibody Staining Database using a Standardized Analytics Pipeline"

### Sheet: hierarchy.csv
Parent	CellSubset	ClusterOn	CD3	CD19	CD56	CD66b	CD14	HLADR	gdTCR	CD4	CD8	CD25	CD127	CD45RA	CD27	CD38	CD24	IgD	CD123	CD16	CD1c	CD141	CD161
Root	CM-		FALSE	FALSE	FALSE	FALSE	FALSE	NA	NA	NA	NA	NA	NA	NA	NA	NA	NA	NA	NA	NA	NA	NA	NA
Root	T Cell		TRUE	FALSE	NA	NA	FALSE	NA	NA	NA	NA	NA	NA	NA	NA	NA	NA	NA	NA	NA	NA	NA	NA
Root	B Cell		FALSE	TRUE	FALSE	NA	FALSE	NA	NA	NA	NA	NA	NA	NA	NA	NA	NA	NA	NA	NA	NA	NA	NA
Root	CD14+ Monocyte		FALSE	FALSE	FALSE	NA	TRUE	NA	NA	NA	NA	NA	NA	NA	NA	NA	NA	NA	NA	NA	NA	NA	NA
Root	NK Cell		FALSE	FALSE	TRUE	FALSE	FALSE	FALSE	NA	NA	NA	NA	NA	NA	NA	NA	NA	NA	NA	NA	NA	NA	NA
Root	Granulocyte		FALSE	FALSE	FALSE	TRUE	FALSE	NA	NA	NA	NA	NA	NA	NA	NA	NA	NA	NA	NA	NA	NA	NA	NA
T Cell	NKT Cell		NA	NA	TRUE	NA	NA	NA	FALSE	NA	NA	NA	NA	NA	NA	NA	NA	NA	NA	NA	NA	NA	NA
T Cell	gd T Cell		NA	NA	NA	NA	NA	NA	TRUE	NA	NA	NA	NA	NA	NA	NA	NA	NA	NA	NA	NA	NA	NA
T Cell	CD4+ T Cell		NA	NA	FALSE	NA	NA	NA	FALSE	TRUE	FALSE	NA	NA	NA	NA	NA	NA	NA	NA	NA	NA	NA	NA
CD4+ T Cell	CD4+ T Cell (Treg)		NA	NA	NA	NA	NA	NA	NA	NA	NA	TRUE	FALSE	NA	NA	NA	NA	NA	NA	NA	NA	NA	NA
CD4+ T Cell_unassigned	CD4+ T Cell (CD45RA+)	CD3	NA	NA	NA	NA	NA	NA	NA	NA	NA	NA	NA	TRUE	NA	NA	NA	NA	NA	NA	NA	NA	NA
CD4+ T Cell_unassigned	CD4+ T Cell (CD45RA-)	CD3	NA	NA	NA	NA	NA	NA	NA	NA	NA	NA	NA	FALSE	NA	NA	NA	NA	NA	NA	NA	NA	NA
CD4+ T Cell (CD45RA+)	CD4+ T Cell (Naive)	CD3	NA	NA	NA	NA	NA	NA	NA	NA	NA	NA	NA	NA	TRUE	NA	NA	NA	NA	NA	NA	NA	NA
CD4+ T Cell (CD45RA+)	CD4+ T Cell (EMRA)	CD3	NA	NA	NA	NA	NA	NA	NA	NA	NA	NA	NA	NA	FALSE	NA	NA	NA	NA	NA	NA	NA	NA
CD4+ T Cell (CD45RA-)	CD4+ T Cell (Central Memory)	CD3	NA	NA	NA	NA	NA	NA	NA	NA	NA	NA	NA	NA	TRUE	NA	NA	NA	NA	NA	NA	NA	NA
CD4+ T Cell (CD45RA-)	CD4+ T Cell (Effector Memory)	CD3	NA	NA	NA	NA	NA	NA	NA	NA	NA	NA	NA	NA	FALSE	NA	NA	NA	NA	NA	NA	NA	NA
T Cell	CD8+ T Cell		NA	NA	FALSE	NA	NA	NA	FALSE	FALSE	TRUE	NA	NA	NA	NA	NA	NA	NA	NA	NA	NA	NA	NA
CD8+ T Cell	CD8+ T Cell (CD45RA+)	CD3	NA	NA	NA	NA	NA	NA	NA	NA	NA	NA	NA	TRUE	NA	NA	NA	NA	NA	NA	NA	NA	NA
CD8+ T Cell	CD8+ T Cell (CD45RA-)	CD3	NA	NA	NA	NA	NA	NA	NA	NA	NA	NA	NA	FALSE	NA	NA	NA	NA	NA	NA	NA	NA	NA
CD8+ T Cell (CD45RA+)	CD8+ T Cell (Naive)	CD3	NA	NA	NA	NA	NA	NA	NA	NA	NA	NA	NA	NA	TRUE	NA	NA	NA	NA	NA	NA	NA	NA
CD8+ T Cell (CD45RA+)	CD8+ T Cell (EMRA)	CD3	NA	NA	NA	NA	NA	NA	NA	NA	NA	NA	NA	NA	FALSE	NA	NA	NA	NA	NA	NA	NA	NA
CD8+ T Cell (CD45RA-)	CD8+ T Cell (Central Memory)	CD3	NA	NA	NA	NA	NA	NA	NA	NA	NA	NA	NA	NA	TRUE	NA	NA	NA	NA	NA	NA	NA	NA
CD8+ T Cell (CD45RA-)	CD8+ T Cell (Effector Memory)	CD3	NA	NA	NA	NA	NA	NA	NA	NA	NA	NA	NA	NA	FALSE	NA	NA	NA	NA	NA	NA	NA	NA
T Cell	CD4+ CD8+ T Cell		NA	NA	FALSE	NA	NA	NA	FALSE	TRUE	TRUE	NA	NA	NA	NA	NA	NA	NA	NA	NA	NA	NA	NA
T Cell	CD4- CD8- T Cell		NA	NA	FALSE	NA	NA	NA	FALSE	FALSE	FALSE	NA	NA	NA	NA	NA	NA	NA	NA	NA	NA	NA	NA
B Cell	B Cell (CD27+)	CD19	NA	NA	NA	NA	NA	NA	NA	NA	NA	NA	NA	NA	TRUE	NA	NA	NA	NA	NA	NA	NA	NA
B Cell	B Cell (Transitional)	CD19	NA	NA	NA	NA	NA	NA	NA	NA	NA	NA	NA	NA	FALSE	TRUE	TRUE	NA	NA	NA	NA	NA	NA
B Cell	B Cell (CD24- CD27-)	CD19	NA	NA	NA	NA	NA	NA	NA	NA	NA	NA	NA	NA	FALSE	NA	FALSE	NA	NA	NA	NA	NA	NA
B Cell (CD24- CD27-)	B Cell (Naive)	CD19	NA	NA	NA	NA	NA	NA	NA	NA	NA	NA	NA	NA	NA	TRUE	NA	NA	NA	NA	NA	NA	NA
B Cell (CD24- CD27-)	B Cell (CD24- CD27- CD38-)	CD19	NA	NA	NA	NA	NA	NA	NA	NA	NA	NA	NA	NA	NA	FALSE	NA	NA	NA	NA	NA	NA	NA
B Cell (CD27+)	B Cell (Plasmablast)		NA	NA	NA	NA	NA	NA	NA	NA	NA	NA	NA	NA	NA	TRUE	NA	NA	NA	NA	NA	NA	NA
B Cell (CD27+)	B Cell (Memory)		NA	NA	NA	NA	NA	NA	NA	NA	NA	NA	NA	NA	NA	FALSE	NA	NA	NA	NA	NA	NA	NA
B Cell (Memory)	B Cell (Non-Switched Memory)		NA	NA	NA	NA	NA	NA	NA	NA	NA	NA	NA	NA	NA	NA	NA	TRUE	NA	NA	NA	NA	NA
B Cell (Memory)	B Cell (Switched Memory)		NA	NA	NA	NA	NA	NA	NA	NA	NA	NA	NA	NA	NA	NA	NA	FALSE	NA	NA	NA	NA	NA
CM-	CD123+		NA	NA	NA	NA	NA	NA	NA	NA	NA	NA	FALSE	NA	NA	NA	NA	NA	TRUE	FALSE	FALSE	FALSE	FALSE
CD123+	Plasmacytoid Dendritic Cell		NA	NA	NA	NA	NA	TRUE	NA	TRUE	NA	NA	NA	NA	NA	NA	NA	NA	NA	NA	NA	NA	NA
CD123+	Basophil		NA	NA	NA	NA	NA	FALSE	NA	FALSE	NA	NA	NA	NA	NA	NA	NA	NA	NA	NA	NA	NA	NA
NK Cell	NK Cell (CD56+ CD16+)	CD56	NA	NA	NA	NA	NA	NA	NA	NA	NA	NA	NA	NA	NA	NA	NA	NA	NA	TRUE	NA	NA	NA
NK Cell	NK Cell (CD56+ CD16-)	CD56	NA	NA	NA	NA	NA	NA	NA	NA	NA	NA	NA	NA	NA	NA	NA	NA	NA	FALSE	NA	NA	NA
CM-	HLADR- CD16+		NA	NA	NA	NA	NA	FALSE	NA	NA	NA	NA	NA	NA	NA	NA	NA	NA	NA	TRUE	FALSE	FALSE	NA
CD14+ Monocyte	Monocyte (CD14+ CD16+)	HLADR	NA	NA	NA	NA	NA	NA	NA	NA	NA	NA	NA	NA	NA	NA	NA	NA	NA	TRUE	NA	NA	NA
CD14+ Monocyte	Monocyte (CD14+ CD16-)	HLADR	NA	NA	NA	NA	NA	NA	NA	NA	NA	NA	NA	NA	NA	NA	NA	NA	NA	FALSE	NA	NA	NA
CM-	Monocyte (CD14- CD16+)		NA	NA	NA	FALSE	NA	TRUE	NA	NA	NA	NA	NA	NA	NA	NA	NA	NA	NA	TRUE	FALSE	FALSE	NA
CM-	Dendritic Cell (Type 1, CD141+)		NA	NA	NA	FALSE	NA	TRUE	NA	NA	NA	NA	NA	NA	NA	NA	NA	NA	FALSE	FALSE	FALSE	TRUE	NA
CM-	Dendritic Cell (Type 2, CD1c+)		NA	NA	NA	FALSE	NA	TRUE	NA	NA	NA	NA	NA	NA	NA	NA	NA	NA	FALSE	FALSE	TRUE	FALSE	NA
CM-	Innate Lymphoid Cell (ILC)		NA	NA	NA	NA	NA	NA	NA	NA	NA	NA	TRUE	NA	NA	NA	NA	NA	NA	FALSE	FALSE	FALSE	TRUE
