## Supplementary Table 5: Antibody Panel for CD161 Validation for "Development of a Comprehensive Antibody Staining Database using a Standardized Analytics Pipeline"

### Sheet: Core Panel Antibodies
Isotope	Target	Clone	Source
113 In	CD57	HCD57	Biolegend
141 Pr	Va7.2 TCR	3C10	Biolegend
142 Nd	CD19	HIB19	Biolegend
143 Nd	CD45RA	HI100	Biolegend
145 Nd	CD4	RPA-T4	Biolegend
146 Nd	CD8a	RPA-T8	Biolegend
147 Sm	CD49d	9F10	Biolegend
148 Nd	CD16	3G8	Biolegend
149 Sm	CD127	A019D5	Biolegend
150 Nd	CD1c	L161	Biolegend
151 Eu	CD123	6H6	Biolegend
152 Sm	CD66b	G10F5	Biolegend
153 Eu	CCR2	K036C2	Fluidigm
154 Sm	CD26	BA5b	Biolegend
155 Gd	CD27	O323	Biolegend
158 Gd	CD150	A12(7D4)	Biolegend
160 Gd	CD14	M5E2	Biolegend
161 Dy	CD56	REA196	Miltenyi
165 Ho	CCR6	G034E3	Biolegend
166 Er	CD24	ML5	Biolegend
168 Er	CD3	UCHT1	Biolegend
170 Er	CD38	HB-7	Biolegend
171 Yb	CD161	HP-3G10	Biolegend
173 Yb	CXCR3	G025H7	Biolegend
174 Yb	HLADR	L243	Biolegend
